# Transcriptome-Wide Analysis of HuR Function Identifies TXNIP-Mediated Redox Dysregulation in Osteocytes

**DOI:** 10.1101/2025.08.08.668956

**Authors:** Ziqiu Fan, Aseel Marahleh, Hideki Kitaura, Jiayi Ren, Abdulrahman Mousa, Fumitoshi Ohori, Kuniyasu Niizuma, Sherif Rashad, Hiroyasu Kanetaka

**Affiliations:** Orthodontics and Dentofacial Orthopedics Department, Graduate School of Dentistry, Tohoku University, Japan; Frontier Research Institute for Interdisciplinary Sciences, Tohoku University, Japan; Center for Environmental Response and Aging, Institute of Development, Aging and Cancer, Tohoku University.; Department of Neurosurgical Engineering, Graduate School of Biomedical Engineering, Tohoku University; Department of Translational Neuroscience, Graduate School of Medicine, Tohoku University

**Keywords:** HuR/Elavl1, RNA binding proteins, alternative splicing, hyperglycemia, osteocytes, TXNIP, translation, mTOR

## Abstract

Post-transcriptional gene regulation is central to maintaining cellular homeostasis, among its mechanism alternative splicing (AS) fine-tunes cellular adaptation to stress. In this study we employed an approach combining RNA splicing analysis to define RNA binding protein (RBP) motif enrichment around alternatively spliced exons in primary osteocytes cultured in high glucose conditions (HG). We identified the RBP human antigen R (HuR) as a top candidate regulator of AS. Loss of HuR reshaped the transcriptome through widespread changes in gene expression and splicing, converging on two major pathways: stress response and translational control. Functional validation of splicing revealed that HuR depletion heightened oxidative stress sensitivity and compromised cell viability under HG by stabilizing and upregulating TXNIP, a thioredoxin inhibitor. HuR knockdown also impaired mitochondrial mass and function and disrupted key translational signals, despite preserving global protein output. These findings establish HuR as a central post-transcriptional regulator of osteocyte survival and metabolic adaptation under high glucose stress, with potential implications for hyperglycemic bone fragility.
