## Supplementary Table 1 for "Transcriptome-Wide Analysis of HuR Function Identifies TXNIP-Mediated Redox Dysregulation in Osteocytes"

### Sheet: SE
pathway_o	pathway	DB	pval	padj	log10adjp	overlap	size	overlapGenes
KEGG_	Ubiquitin_mediated_proteolysis	mmu04120	5.91e-08	1.65e-05	4.78	8	145	UBA3;UBE2Q2;UBE2K;HUWE1;RCHY1;FBXW11;BTRC;ELOC
KEGG_	Hedgehog_signaling_pathway	mmu04340	2.13e-06	0.000296983	3.53	5	58	CSNK1G1;FBXW11;BTRC;EFCAB7;IQCE
BP_	actin_filament_bundle_assembly	51017	4.14e-07	0.000852781	3.07	5	42	AIF1;ACTN4;EPS8;ESPN;ABL2
BP_	regulation_of_myelination	31641	2.97e-06	0.00305759	2.51	4	28	TENM4;SIRT2;TCF7L2;AKT1
KEGG_	Amoebiasis	mmu05146	4.29e-05	0.00398731	2.4	5	107	COL1A1;COL1A2;GNAS;PTK2;ACTN4
KEGG_	Platelet_activation	mmu04611	8.98e-05	0.00560437	2.25	5	125	TBXA2R;GNAS;COL1A1;COL1A2;AKT1
KEGG_	Relaxin_signaling_pathway	mmu04926	0.000100437	0.00560437	2.25	5	128	GNAS;GNG8;AKT1;COL1A1;COL1A2
BP_	microtubule_cytoskeleton_organization	226	1.05e-05	0.00609109	2.22	6	137	OBSL1;DOCK7;TTBK2;SPATA7;ATAT1;PTK2
BP_	blood_vessel_development	1568	1.18e-05	0.00609109	2.22	5	82	COL1A2;TCF7L2;COL1A1;PTK2;AMHR2
BP_	actin_crosslink_formation	51764	1.95e-05	0.00802751	2.1	3	15	AIF1;EPS8;FLNA

### Sheet: MXE
pathway_o	pathway	DB	pathway	pval	padj	log10adjp	overlap	size	overlapGenes
RA_	Collagen_biosynthesis_and_modifying_enzymes	R-MMU-1650814	RA_Collagen_biosynthesis_and_modifying_enzymes%R-MMU-1650814	1.35e-05	0.00968146	2.01406	3	52	COL11A2;COL1A1;COL1A2
RA_	Collagen_formation	R-MMU-1474290	RA_Collagen_formation%R-MMU-1474290	2.52e-05	0.00968146	2.01406	3	64	COL11A2;COL1A1;COL1A2
BP_	negative_regulation_of_cell_growth	30308	BP_negative_regulation_of_cell_growth%0030308	5.61e-06	0.0115575	1.93713	4	131	ADAM15;CDKN1A;RTN4;ENO1
RA_	Degradation_of_the_extracellular_matrix	R-MMU-1474228	RA_Degradation_of_the_extracellular_matrix%R-MMU-1474228	7.7e-05	0.0149301	1.82594	3	93	ADAM15;COL1A1;COL1A2
RA_	MET_activates_PTK2_signaling	R-MMU-8874081	RA_MET_activates_PTK2_signaling%R-MMU-8874081	7.77e-05	0.0149301	1.82594	2	15	COL1A1;COL1A2
BP_	skeletal_system_morphogenesis	48705	BP_skeletal_system_morphogenesis%0048705	1.59e-05	0.0157141	1.80371	3	55	PLEKHA1;COL11A2;COL1A1
BP_	collagen_fibril_organization	30199	BP_collagen_fibril_organization%0030199	2.29e-05	0.0157141	1.80371	3	62	COL1A1;COL1A2;COL11A2
KEGG_	Protein_digestion_and_absorption	mmu04974	KEGG_Protein_digestion_and_absorption%mmu04974	0.000116797	0.025794	1.58848	3	107	COL1A1;COL1A2;COL11A2
KEGG_	Platelet_activation	mmu04611	KEGG_Platelet_activation%mmu04611	0.000184903	0.025794	1.58848	3	125	TLN2;COL1A1;COL1A2
KEGG_	Oxytocin_signaling_pathway	mmu04921	KEGG_Oxytocin_signaling_pathway%mmu04921	0.000334728	0.0266083	1.57498	3	153	EEF2K;CACNA1C;CDKN1A
KEGG_	Cushing_syndrome	mmu04934	KEGG_Cushing_syndrome%mmu04934	0.000381481	0.0266083	1.57498	3	160	CDKN1A;CACNA1C;PDE8A

### Sheet: A5
pathway_o	pathway	DB	pathway	pval	padj	log10adjp	overlap	size	overlapGenes
KEGG_	Ribosome	mmu03010	KEGG_Ribosome%mmu03010	7.06e-11	1.97e-08	7.71	9	176	MRPS17;RPS3A1;RPS9;RPS14;RPS19;RPL6;RSL24D1;RPL39;UBA52
RA_	SRP-dependent_cotranslational_protein_targeting_to_membrane	R-MMU-1799339	RA_SRP-dependent_cotranslational_protein_targeting_to_membrane%R-MMU-1799339	1.15e-08	4.06e-06	5.39	6	80	RPL6;RPS14;RPS19;UBA52;RPL39;RPS9
RA_	(NMD)_independent_of_the_Exon_Junction_Complex_(EJC)	R-MMU-975956	RA_Nonsense_Mediated_Decay_(NMD)_independent_of_the_Exon_Junction_Complex_(EJC)%R-MMU-975956	1.55e-08	4.06e-06	5.39	6	84	RPL6;RPS14;RPS19;UBA52;RPL39;RPS9
RA_	Formation_of_a_pool_of_free_40S_subunits	R-MMU-72689	RA_Formation_of_a_pool_of_free_40S_subunits%R-MMU-72689	2.51e-08	4.06e-06	5.39	6	91	RPL6;RPS14;RPS19;UBA52;RPL39;RPS9
RA_	Major_pathway_of_rRNA_processing_in_the_nucleolus_and_cytosol	R-MMU-6791226	RA_Major_pathway_of_rRNA_processing_in_the_nucleolus_and_cytosol%R-MMU-6791226	3.54e-08	4.06e-06	5.39	7	165	RPL6;RPS14;RPS19;UBA52;RPL39;FCF1;RPS9
RA_	rRNA_processing	R-MMU-72312	RA_rRNA_processing%R-MMU-72312	3.54e-08	4.06e-06	5.39	7	165	RPL6;RPS14;RPS19;UBA52;RPL39;FCF1;RPS9
RA_	rRNA_processing_in_the_nucleus_and_cytosol	R-MMU-8868773	RA_rRNA_processing_in_the_nucleus_and_cytosol%R-MMU-8868773	3.54e-08	4.06e-06	5.39	7	165	RPL6;RPS14;RPS19;UBA52;RPL39;FCF1;RPS9
RA_	L13a-mediated_translational_silencing_of_Ceruloplasmin_expression	R-MMU-156827	RA_L13a-mediated_translational_silencing_of_Ceruloplasmin_expression%R-MMU-156827	4.69e-08	4.06e-06	5.39	6	101	RPL6;RPS14;RPS19;UBA52;RPL39;RPS9
RA_	GTP_hydrolysis_and_joining_of_the_60S_ribosomal_subunit	R-MMU-72706	RA_GTP_hydrolysis_and_joining_of_the_60S_ribosomal_subunit%R-MMU-72706	4.98e-08	4.06e-06	5.39	6	102	RPL6;RPS14;RPS19;UBA52;RPL39;RPS9
RA_	Nonsense-Mediated_Decay_(NMD)	R-MMU-927802	RA_Nonsense-Mediated_Decay_(NMD)%R-MMU-927802	5.28e-08	4.06e-06	5.39	6	103	RPL6;RPS14;RPS19;UBA52;RPL39;RPS9
RA_	(NMD)_enhanced_by_the_Exon_Junction_Complex_(EJC)	R-MMU-975957	RA_Nonsense_Mediated_Decay_(NMD)_enhanced_by_the_Exon_Junction_Complex_(EJC)%R-MMU-975957	5.28e-08	4.06e-06	5.39	6	103	RPL6;RPS14;RPS19;UBA52;RPL39;RPS9

### Sheet: A3
pathway_o	pathway	DB	pathway	pval	padj	log10adjp	overlap	size	overlapGenes
BP_	positive_regulation_of_intrinsic_apoptotic_signaling_pathway	2001244	BP_positive_regulation_of_intrinsic_apoptotic_signaling_pathway%2001244	1.3e-06	0.000992377	3.00332	4	37	BOK;BECN1;BCLAF1;STYXL1
BP_	RNA_splicing	8380	BP_RNA_splicing%0008380	1.36e-06	0.000992377	3.00332	6	158	DHX15;C1QBP;WTAP;DDX39B;SCNM1;WBP4
BP_	negative_regulation_of_signal_transduction	9968	BP_negative_regulation_of_signal_transduction%0009968	1.45e-06	0.000992377	3.00332	4	38	RGS12;BRAP;SOCS6;INPP5D
KEGG_	Parathyroid_hormone_synthesis,_secretion_and_action	mmu04928	KEGG_Parathyroid_hormone_synthesis,_secretion_and_action%mmu04928	9e-05	0.012091	1.91754	4	107	PTH1R;BRAF;GNAS;NR4A2
KEGG_	Osteoclast_differentiation	mmu04380	KEGG_Osteoclast_differentiation%mmu04380	0.000164042	0.012091	1.91754	4	125	PIK3CD;TNFRSF11A;TEC;SQSTM1
KEGG_	Relaxin_signaling_pathway	mmu04926	KEGG_Relaxin_signaling_pathway%mmu04926	0.000179671	0.012091	1.91754	4	128	GNAS;PIK3CD;SMAD2;COL1A1
KEGG_	Spliceosome	mmu03040	KEGG_Spliceosome%mmu03040	0.000220281	0.012091	1.91754	4	135	DDX39B;DHX15;PRPF40B;SRSF10
KEGG_	Spinocerebellar_ataxia	mmu05017	KEGG_Spinocerebellar_ataxia%mmu05017	0.000260021	0.012091	1.91754	4	141	ATXN2L;GRIN2D;BECN1;PIK3CD
BP_	multicellular_organism_growth	35264	BP_multicellular_organism_growth%0035264	2.73e-05	0.0140524	1.85225	5	160	GPX4;AAAS;ATRX;ERCC6;GNAS

### Sheet: RI
pathway_o	pathway	DB	pathway	pval	padj	log10adjp	overlap	size	overlapGenes
RA_	Major_pathway_of_rRNA_processing_in_the_nucleolus_and_cytosol	R-MMU-6791226	RA_Major_pathway_of_rRNA_processing_in_the_nucleolus_and_cytosol%R-MMU-6791226	1.76e-10	4.51e-08	7.35	9	165	TSR1;UBA52;RPL8;RRP9;RPL34;RPS20;RPP21;NOL9;RRP7A
RA_	rRNA_processing	R-MMU-72312	RA_rRNA_processing%R-MMU-72312	1.76e-10	4.51e-08	7.35	9	165	TSR1;UBA52;RPL8;RRP9;RPL34;RPS20;RPP21;NOL9;RRP7A
RA_	rRNA_processing_in_the_nucleus_and_cytosol	R-MMU-8868773	RA_rRNA_processing_in_the_nucleus_and_cytosol%R-MMU-8868773	1.76e-10	4.51e-08	7.35	9	165	TSR1;UBA52;RPL8;RRP9;RPL34;RPS20;RPP21;NOL9;RRP7A
KEGG_	Ubiquitin_mediated_proteolysis	mmu04120	KEGG_Ubiquitin_mediated_proteolysis%mmu04120	4.58e-08	1.28e-05	4.89	7	145	UBA52;UBA7;UBE2I;UBR5;SYVN1;ANAPC2;ANAPC13
KEGG_	Cell_cycle	mmu04110	KEGG_Cell_cycle%mmu04110	4.25e-07	5.93e-05	4.23	6	124	HDAC2;CDC25C;ANAPC2;ANAPC13;MAD2L1;CHEK2
KEGG_	Progesterone-mediated_oocyte_maturation	mmu04914	KEGG_Progesterone-mediated_oocyte_maturation%mmu04914	2.28e-06	0.000212225	3.67	5	92	HSP90AB1;CDC25C;MAD2L1;ANAPC2;ANAPC13
KEGG_	Ribosome	mmu03010	KEGG_Ribosome%mmu03010	3.28e-06	0.000228537	3.64	6	176	MRPS2;MRPS17;RPS20;RPL8;RPL34;UBA52
KEGG_	Nucleocytoplasmic_transport	mmu03013	KEGG_Nucleocytoplasmic_transport%mmu03013	6e-06	0.000334996	3.47	5	112	NUPL2;NUP88;UBE2I;EEF1A1;DDX39B
KEGG_	Oocyte_meiosis	mmu04114	KEGG_Oocyte_meiosis%mmu04114	8.41e-06	0.000390871	3.41	5	120	CDC25C;ANAPC2;ANAPC13;MAD2L1;PPP2R5B
RA_	L13a-mediated_translational_silencing_of_Ceruloplasmin_expression	R-MMU-156827	RA_L13a-mediated_translational_silencing_of_Ceruloplasmin_expression%R-MMU-156827	3.62e-06	0.000552325	3.26	5	101	EIF4A1;UBA52;RPL8;RPL34;RPS20
RA_	GTP_hydrolysis_and_joining_of_the_60S_ribosomal_subunit	R-MMU-72706	RA_GTP_hydrolysis_and_joining_of_the_60S_ribosomal_subunit%R-MMU-72706	3.8e-06	0.000552325	3.26	5	102	EIF4A1;UBA52;RPL8;RPL34;RPS20
RA_	Eukaryotic_Translation_Initiation	R-MMU-72613	RA_Eukaryotic_Translation_Initiation%R-MMU-72613	5.26e-06	0.000552325	3.26	5	109	EIF4A1;UBA52;RPL8;RPL34;RPS20
RA_	Cap-dependent_Translation_Initiation	R-MMU-72737	RA_Cap-dependent_Translation_Initiation%R-MMU-72737	5.26e-06	0.000552325	3.26	5	109	EIF4A1;UBA52;RPL8;RPL34;RPS20
RA_	DNA_Double-Strand_Break_Repair	R-MMU-5693532	RA_DNA_Double-Strand_Break_Repair%R-MMU-5693532	5.75e-06	0.000552325	3.26	5	111	UBA52;UBE2I;CHEK2;PPP4C;POLE4
