## Supplementary Table 2 for "Transcriptome-Wide Analysis of HuR Function Identifies TXNIP-Mediated Redox Dysregulation in Osteocytes"

### Sheet: SE-UP
	Column1	RBP	pattern	Attribute	Value
1	43	HNRNPL.A[AC]A[CT]A[AC]A	SE	R7	9.70037
2	1	HuR.TT[AT]GTTT	SE	R2	6.59437
3	2	HuR.TT[GT][AG]TTT	SE	R2	6.43989
4	37	PTB.CTCT[CT][CT]	SE	R1	6.28643
5	3	SRSF10.AGAGA[AG][AG]	SE	R2	6.14937
6	10	HNRPLL.[AG]CA[ACT]ACA	SE	R3	5.74978
7	4	SRSF10.AGAGA[ACG][ACG]	SE	R2	5.63166
8	4	SRSF10.AGAGA[ACG][ACG]	SE	R3	5.61305
9	5	HuR.TTT[AG][GT]TT	SE	R2	5.48462
10	6	SRSF10.AGAGA[ACG][AC]	SE	R2	5.4551
11	7	ZC3H14.TTT[AGT]TTT	SE	R2	5.24924
12	3	SRSF10.AGAGA[AG][AG]	SE	R3	5.11603
13	8	SRSF10.A[AG]AG[AG][AG][AG]	SE	R3	5.09628
14	39	SRp20.[AT]C[AT][AT]C	SE	R7	4.9686
15	44	U2AF2.TTTTT[CT]C	SE	R8	4.76806
16	70	PTBP1.[ACT][CT]TTT[CT]T	SE	R4	4.69402
17	72	RALY.TTTTTT[CGT]	SE	R4	4.62915
18	20	RBM46.[AG]AT[GC]A[AT][AGT]	SE	R7	4.50397
19	7	ZC3H14.TTT[AGT]TTT	SE	R8	4.43306
20	54	LIN28A.[CT]GGAGG[AG]	SE	R1	4.37386

### Sheet: SE-DOWN
	Column1	RBP	pattern	Attribute	Value
1	6	KHDRBS1.TAAAA[ACG][ACG]	SE	R3	7.52143
2	56	ZC3H14.TTT[AGT]TTT	SE	R3	6.72584
3	44	HuR.TTTTTT[GT]	SE	R7	6.61979
4	47	HuR.TTT[AG][GT]TT	SE	R3	6.39041
5	36	PABPN1.A[AG]AAGA	SE	R3	6.27654
6	100	HNRNPH2.GGGAGGG	SE	R6	6.2233
7	85	HuR.TT[GT][AG]TTT	SE	R3	6.08249
8	28	BRUNOL4.[GT]GTGT[GT][GT]	SE	R3	5.91364
9	67	RBM38.[GT][GT]GTGT[GT]	SE	R3	5.91364
10	1	HNRPLL.[AG]CA[ACT]ACA	SE	R2	5.72354
11	1	HNRPLL.[AG]CA[ACT]ACA	SE	R5	5.71897
12	27	PABPC5.AGAAA[AGT]T	SE	R3	5.70333
13	101	SRSF1.GGA[GC]G[AG][ACG]	SE	R6	5.50031
14	13	BRUNOL5.TGTGT[GT][GT]	SE	R3	5.48413
15	43	SRSF10.A[AG]AG[AG][AG][AG]	SE	R3	5.44733
16	63	HuR.TT[AT]GTTT	SE	R3	5.3019
17	2	ANKHD1.AGACG[AT][AT]	SE	R2	5.20971
18	3	HNRNPL.A[AC]A[CT]A[AC]A	SE	R2	4.90658
19	95	SRSF10.AGAGA[AG][AG]	SE	R3	4.78516
20	48	CPEB4.TTTTTT	SE	R7	4.70553

### Sheet: MXE-UP
	Column1	RBP	pattern	Attribute	Value
1	75	ZC3H14.TTT[AGT]TTT	MXE	R10	76.8061
2	93	HuR.TTTTTT[GT]	MXE	R6	72.3323
3	69	RALY.TTTTTT[CGT]	MXE	R6	70.0746
4	93	HuR.TTTTTT[GT]	MXE	R10	67.7932
5	82	CPEB4.TTTTTT	MXE	R6	67.316
6	69	RALY.TTTTTT[CGT]	MXE	R10	63.9143
7	82	CPEB4.TTTTTT	MXE	R10	62.7052
8	76	HNRNPC.[ACT]TTTTT[GT]	MXE	R6	61.4184
9	77	HNRNPCL1.[ACT]TTTTT[GT]	MXE	R6	61.4184
10	76	HNRNPC.[ACT]TTTTT[GT]	MXE	R10	60.7103
11	77	HNRNPCL1.[ACT]TTTTT[GT]	MXE	R10	60.7103
12	75	ZC3H14.TTT[AGT]TTT	MXE	R6	60.614
13	81	TIA1.[AT]TTTTT[CGT]	MXE	R6	59.1993
14	67	TIA1.TTTTT[CGT][GT]	MXE	R6	58.7707
15	67	TIA1.TTTTT[CGT][GT]	MXE	R10	56.9281
16	81	TIA1.[AT]TTTTT[CGT]	MXE	R10	56.1648
17	100	HuR.TT[AGT]TTTT	MXE	R10	54.7316
18	70	PTBP1.[ACT][CT]TTT[CT]T	MXE	R6	44.5535
19	80	CPEB2.C[ACT]TTTTT	MXE	R6	44.0547
20	70	PTBP1.[ACT][CT]TTT[CT]T	MXE	R10	43.7734

### Sheet: MXE-DOWN
	Column1	RBP	pattern	Attribute	Value
1	1	ZC3H14.TTT[AGT]TTT	MXE	R2	11.1625
2	97	Tra2-beta.GAAAGAA	MXE	R6	10.5181
3	2	HuR.TTT[AG][GT]TT	MXE	R2	8.50265
4	3	KHDRBS3.ATAAA[ACG]	MXE	R2	8.49297
5	39	PTB.CTCT[CT][CT]	MXE	R4	8.47677
6	92	CNOT4.GACAGA	MXE	R3	7.88269
7	75	PABPN1.A[AG]AAGA	MXE	R6	7.66492
8	106	MATR3.[AC]ATCTT[AG]	MXE	R7	7.65193
9	4	PABPC5.AGAAA[AGT]T	MXE	R2	7.6518
10	5	HuR.TT[GT][AG]TTT	MXE	R2	7.40118
11	6	RBM6.[ACT]ATCCA[AG]	MXE	R2	7.34859
12	39	PTB.CTCT[CT][CT]	MXE	R5	7.30288
13	7	KHDRBS1.ATAAAA[ACG]	MXE	R2	7.20339
14	28	KHDRBS1.TAAAA[ACG][ACG]	MXE	R10	7.00804
15	19	SNRNP70.[AG][AT]TCAAG	MXE	R3	6.99746
16	96	PCBP3.TTT[CT]CC	MXE	R6	6.98795
17	106	MATR3.[AC]ATCTT[AG]	MXE	R6	6.91683
18	101	MBNL1.GCTTGC	MXE	R6	6.9029
19	4	PABPC5.AGAAA[AGT]T	MXE	R6	6.74903
20	14	A1CF.[AT]TAATT[AG]	MXE	R3	6.49515

### Sheet: A5-UP
	Column1	RBP	pattern	Attribute	Value
1	20	HNRNPL.A[AC]A[CT]A[AC]A	A5	R3	9.64419
2	23	HuR.TT[AT]GTTT	A5	R7	7.48471
3	54	RBM24.[AT]G[AT]GTG[AGT]	A5	R6	5.44219
4	23	HuR.TT[AT]GTTT	A5	R8	5.33486
5	84	SFPQ.[GT]T[AG][AG]T[GT][GT]	A5	R7	4.98581
6	37	HuR.TT[GT][AG]TTT	A5	R7	4.91954
7	18	ZNF638.[CGT]GTT[GC][GT]T	A5	R7	4.90292
8	42	HuR.TTT[AG][GT]TT	A5	R7	4.86527
9	18	ZNF638.[CGT]GTT[GC][GT]T	A5	R8	4.48485
10	56	RBM38.[GT][GT]GTGT[GT]	A5	R6	4.42212
11	52	SNRNP70.[AG][AT]TCAAG	A5	R5	4.19964
12	37	HuR.TT[GT][AG]TTT	A5	R8	4.155
13	61	PABPC5.AGAAA[AGT]T	A5	R7	4.14341
14	109	RBM45.GACGA[AC][ACG]	A5	R5	4.11068
15	62	ZCRB1.G[AG][ACT]TTAA	A5	R6	3.73029
16	62	ZCRB1.G[AG][ACT]TTAA	A5	R4	3.68067
17	15	IGF2BP2.[ACG][AC]A[ACT][AT]CA	A5	R3	3.55524
18	17	ZC3H14.TTT[AGT]TTT	A5	R8	3.54478
19	61	PABPC5.AGAAA[AGT]T	A5	R8	3.45976
20	34	SRSF10.A[AG]AG[AG][AG][AG]	A5	R6	3.3591

### Sheet: A5-DOWN
	Column1	RBP	pattern	Attribute	Value
1	102	HNRPLL.[AG]CA[ACT]ACA	A5	R7	7.64468
2	24	HuR.TT[AGT]TTTT	A5	R6	5.6004
3	37	HNRNPL.A[AC]A[CT]A[AC]A	A5	R7	5.34214
4	49	IGF2BP3.A[AC]A[ACT][AT]CA	A5	R7	5.05075
5	1	RBMS3.[ACT]ATATA	A5	R2	4.90436
6	2	RBMS3.[AC]TATA[GT][AC]	A5	R2	4.36779
7	84	PABPC4.AAAAAA[AG]	A5	R3	4.30875
8	29	HuR.TTTTTT[GT]	A5	R5	4.20471
9	90	A1CF.[AT]TAATT[AG]	A5	R5	4.0095
10	1	RBMS3.[ACT]ATATA	A5	R1	4.00718
11	24	HuR.TT[AGT]TTTT	A5	R4	3.94851
12	68	PTBP1.[ACT][CT]TTT[CT]T	A5	R6	3.86621
13	9	ZC3H14.TTT[AGT]TTT	A5	R6	3.6737
14	61	PABPN1.A[AG]AAGA	A5	R5	3.65846
15	49	IGF2BP3.A[AC]A[ACT][AT]CA	A5	R6	3.61732
16	102	HNRPLL.[AG]CA[ACT]ACA	A5	R8	3.52605
17	27	RALY.TTTTTT[CGT]	A5	R5	3.48098
18	90	A1CF.[AT]TAATT[AG]	A5	R6	3.30568
19	85	ESRP2.TGGG[AG]A[AGT]	A5	R6	3.29764
20	22	HuR.TT[AT]GTTT	A5	R3	3.25934

### Sheet: A3-UP
	Column1	RBP	pattern	Attribute	Value
1	110	FUS.CGCGC	A3	R3	7.15867
2	113	HNRNPH2.GGGAGGG	A3	R3	7.06984
3	105	Tra2-beta.GAAAGAA	A3	R8	6.63467
4	24	PCBP1.C[CT]TTCC	A3	R3	6.29791
5	45	FXR2.[AGT]GAC[AG][AG][AG]	A3	R6	6.16333
6	105	Tra2-beta.GAAAGAA	A3	R7	6.00093
7	110	FUS.CGCGC	A3	R5	5.78287
8	1	ESRP2.TGGG[AG]A[AGT]	A3	R4	5.37074
9	16	HuR.TT[AT]GTTT	A3	R7	5.34485
10	1	ESRP2.TGGG[AG]A[AGT]	A3	R3	5.09865
11	23	RBM42.AACTA[AC]G	A3	R6	4.93013
12	103	RBMS1.[GT]ATATA[GC]	A3	R3	4.45002
13	2	PCBP2.CC[CT][CT]CC[ACT]	A3	R3	4.4171
14	48	SRp20.[AT]C[AT][AT]C	A3	R3	4.3862
15	56	RBFOX1.[AT]GCATG[AC]	A3	R8	4.36331
16	13	HNRNPL.A[AC]A[CT]A[AC]A	A3	R4	4.31095
17	19	ZNF638.[CGT]GTT[GC][GT]T	A3	R6	4.30123
18	88	RBM24.[AT]G[AT]GTG[AGT]	A3	R5	4.20134
19	20	SRSF1.G[AG]AGGA	A3	R4	4.18223
20	91	MATR3.[AC]ATCTT[AG]	A3	R3	4.15986

### Sheet: A3-DOWN
	Column1	RBP	pattern	Attribute	Value
1	1	RBM47.GATGA[AT]	A3	R3	6.77238
2	88	SRp20.[AT]C[AT][AT]C	A3	R3	6.39264
3	80	SRp40.[CT][AG]C[AG][GT][AC]	A3	R3	4.59628
4	73	IGF2BP2.[ACG][AC]A[ACT][AT]CA	A3	R3	4.46822
5	6	MSI1.TAG[GT][AT][AG]G	A3	R3	4.33032
6	3	MSI1.TAGT[AT][AG]G	A3	R7	4.19122
7	87	PABPC3.[AG]AAAAC[AC]	A3	R3	3.92459
8	48	KHDRBS1.TAAAA[ACG][ACG]	A3	R3	3.70947
9	55	PTB.CTCT[CT][CT]	A3	R4	3.65192
10	10	RBFOX1.[AT]GCATG[AC]	A3	R4	3.58128
11	8	BRUNOL6.TGTG[AGT][GT]G	A3	R6	3.54085
12	3	MSI1.TAGT[AT][AG]G	A3	R3	3.50298
13	37	RBM46.[AG]AT[GC]A[AT][AGT]	A3	R4	3.45209
14	93	RALY.TTTTTT[CGT]	A3	R6	3.42505
15	1	RBM47.GATGA[AT]	A3	R2	3.26178
16	6	MSI1.TAG[GT][AT][AG]G	A3	R7	3.26178
17	80	SRp40.[CT][AG]C[AG][GT][AC]	A3	R4	3.25287
18	96	CPEB4.TTTTTT	A3	R6	3.18773
19	105	TARDBP.GAATG[AGT]	A3	R3	3.187
20	35	SRSF2.GGAG[AT][AGT]	A3	R4	3.15215

### Sheet: R1-UP
	Column1	RBP	pattern	Attribute	Value
1	60	ANKHD1.AGACG[AT][AT]	RI	R1	1
2	77	PPRC1.[GC][GC]GCGC[GC]	RI	R1	1
3	90	RBMS1.[GT]ATATA[GC]	RI	R1	1
4	108	FUS.CGCGC	RI	R1	1
5	109	RBM4.GCGCG[GC][GC]	RI	R1	1
6	110	SRSF7.ACGACG	RI	R1	1
7	111	RBM4.GCGCG[GC]G	RI	R1	1
8	112	RBM42.AACTA[AC]G	RI	R1	1
9	113	RBM45.GACGA[AC][ACG]	RI	R1	1
10	114	SF2-ASF.[AG]GAAGAAC	RI	R1	1
11	108	FUS.CGCGC	RI	R2	1
12	109	RBM4.GCGCG[GC][GC]	RI	R2	1
13	110	SRSF7.ACGACG	RI	R2	1
14	111	RBM4.GCGCG[GC]G	RI	R2	1
15	112	RBM42.AACTA[AC]G	RI	R2	1
16	113	RBM45.GACGA[AC][ACG]	RI	R2	1
17	114	SF2-ASF.[AG]GAAGAAC	RI	R2	1
18	109	RBM4.GCGCG[GC][GC]	RI	R3	1
19	110	SRSF7.ACGACG	RI	R3	1
20	111	RBM4.GCGCG[GC]G	RI	R3	1

### Sheet: R1-DOWN
	Column1	RBP	pattern	Attribute	Value
1	33	RBMS3.[ACT]ATATA	RI	R5	3.86629
2	82	PABPN1.A[AG]AAGA	RI	R4	3.29788
3	1	SRp20.[AT]C[AT][AT]C	RI	R2	3.02707
4	11	HNRNPL.A[AC]A[CT]A[AC]A	RI	R3	2.95106
5	2	ENOX1.[ACT][AG][GT]ACAG	RI	R2	2.89378
6	103	SART3.A[AG]AAAA[AC]	RI	R3	2.81646
7	104	PABPC1.A[AG]AAAA[AC]	RI	R3	2.81646
8	98	RBMS3.[AC]TATA[GT][AC]	RI	R5	2.745
9	91	PABPC4.AAAAAA[AG]	RI	R3	2.7082
10	17	IGF2BP3.A[AC]A[ACT][AT]CA	RI	R3	2.65279
11	63	ESRP2.TGGG[AG]A[AGT]	RI	R3	2.63394
12	49	HNRPLL.[AG]CA[ACT]ACA	RI	R3	2.55402
13	17	IGF2BP3.A[AC]A[ACT][AT]CA	RI	R4	2.40326
14	19	RBM6.[ACT]ATCCA[AG]	RI	R3	2.3627
15	3	SRSF10.AGAGA[ACG][AC]	RI	R2	2.35081
16	7	FXR2.[AGT]GAC[AG][AG][AG]	RI	R3	2.33168
17	8	PTB.CTCT[CT][CT]	RI	R3	2.27614
18	13	SRp20.CTC[GT]TC[CT]	RI	R5	2.22135
19	43	CNOT4.GACAGA	RI	R3	2.17654
20	103	SART3.A[AG]AAAA[AC]	RI	R5	2.10137
