## Supplementary Table 3 for "Transcriptome-Wide Analysis of HuR Function Identifies TXNIP-Mediated Redox Dysregulation in Osteocytes"

pathway_o	DB	Pathway	DB_Num	pval	padj	ES	NES	nMoreExtreme	size	leadingEdge
RA_Striated_Muscle_Contraction%R-MMU-390522	RA_	Striated_Muscle_Contraction	R-MMU-390522	0.002164502	0.071542638	0.820571342	2.127727751	1.00E-300	15	ACTA1;TNNT2;TPM1;TMOD3;TMOD1;TPM2
BP_translation_at_presynapse%0140236	BP_	translation_at_presynapse	140236	0.002673797	0.237275841	0.605126813	2.079054264	1.00E-300	47	RPL5;RPS24;RPL7;RPL23;RPL26;RPS27A;RPL4;RPL29;RPL37;RPL36A;RPS15A;RPL15;RPL23A;RPL37A;RPL22;RPL27A;RPL32;RPS26;RPL9;RPL35;RPL6;RPL38
BP_translation_at_postsynapse%0140242	BP_	translation_at_postsynapse	140242	0.002673797	0.237275841	0.593438291	2.044173859	1.00E-300	48	RPL5;RPS24;RPL7;RPL23;RPL26;RPS27A;RPL4;RPL29;RPL37;RPL36A;RPS15A;RPL15;RPL23A;RPL37A;RPL22;RPL27A;RPL32;RPS26;RPL9;RPL35;RPL6;RPL38
KEGG_Protein_export%mmu03060	KEGG_	Protein_export	mmu03060	0.004535147	0.076339286	0.559183428	1.686597028	1	25	SEC11C;SRP19;SRP9;HSPA5;SEC62;SEC61G;SRP54C;SRP14;SEC11A;SPCS1;SEC61B;SRP54A;SRP72;IMMP1L;SRPRB
RA_SRP-dependent_cotranslational_protein_targeting_to_membrane%R-MMU-1799339	RA_	SRP-dependent_cotranslational_protein_targeting_to_membrane	R-MMU-1799339	0.002702703	0.071542638	0.540606829	2.036509183	1.00E-300	77	RPL5;RPS24;RPL7;RPS20;RPL23;RPL26;RPS17;SRP9;RPL4;RPL29;RPL22L1;RPL37;RPS6;RPS4X;RPL31;RPS29;RPL36A;SRP14;RPL30;RPS15A;RPL15;RPL23A;RPS25;RPS27L;RPS19;SRP72;RPL37A;RPL22;RPL27A;RPL32;RPLP1;RPS26;RPL9;RPL35;RPL6;RPL38;RPS7;RPS18;RPL11
BP_ribosomal_small_subunit_biogenesis%0042274	BP_	ribosomal_small_subunit_biogenesis	42274	0.002949853	0.237275841	0.531696345	2.025973512	1.00E-300	77	RPS24;RPS3A1;NOP58;NOL7;FCF1;BMS1;RPS27A;MPHOSPH10;NPM1;RIOK2;RPS17;UTP3;KRR1;UTP6;DNTTIP2;WDR3;RPS6;PNO1;RPS4X;WDR43;RPS6-PS4;UTP18;IMP4;UTP11;LTV1;IMP3;EMG1;RPS15A;NOM1;NGDN;RPS25
RA_Nonsense_Mediated_Decay_(NMD)_independent_of_the_Exon_Junction_Complex_(EJC)%R-MMU-975956	RA_	(NMD)_independent_of_the_Exon_Junction_Complex_(EJC)	R-MMU-975956	0.002747253	0.071542638	0.527489844	1.986078074	1.00E-300	81	RPL5;RPS24;RPL7;RPS20;RPL23;RPL26;RPS17;RPL4;RPL29;RPL22L1;RPL37;ETF1;RPS6;RPS4X;RPL31;RPS29;RPL36A;NCBP1;PABPC1;RPL30;RPS15A;RPL15;RPL23A;RPS25;UPF1;RPS27L;RPS19;NCBP2;RPL37A;GSPT1;RPL22;RPL27A;RPL32;RPLP1;RPS26;RPL9;RPL35;RPL6;RPL38;RPS7;RPS18;RPL11
BP_cytoplasmic_translation%0002181	BP_	cytoplasmic_translation	2181	0.002994012	0.237275841	0.523978393	2.035380265	1.00E-300	88	RPL5;RPS24;RPL7;RPS20;RPL23;RPL26;RPS27A;RPS17;RPL4;RPL29;RPL22L1;RPL37;ZC3H15;RPS6;RPS4X;RPL31;RPS29;RPL36A;RPS6-PS4;CKAP5;RWDD1;RPL30;RPS15A;RPL15;RPL23A;RPS25
BP_response_to_virus%0009615	BP_	response_to_virus	9615	0.002747253	0.237275841	0.514123071	1.955636144	1.00E-300	73	IFIT1;ACTA2;ODC1;OAS2;OASL2;IFI27L2A;OAS1G;DCLK1;IVNS1ABP;DDX60;IFIH1;OAS3;NPC2;IFIT3;MX2;OAS1A;DDX3X;EIF2AK2;CD2AP;ISG15;DDX21;BST2;ZC3HAV1;DHX36;IL17RA;IFIT3B;ISG20;CDK6;DDX1
RA_GTP_hydrolysis_and_joining_of_the_60S_ribosomal_subunit%R-MMU-72706	RA_	GTP_hydrolysis_and_joining_of_the_60S_ribosomal_subunit	R-MMU-72706	0.002949853	0.071542638	0.495192479	1.924251104	1.00E-300	99	RPL5;RPS24;RPL7;RPS20;RPL23;RPL26;EIF5B;RPS17;EIF4A1;EIF2S1;RPL4;RPL29;RPL22L1;RPL37;EIF2S2;RPS6;RPS4X;EIF1AX;EIF3A;RPL31;EIF3M;RPS29;RPL36A;EIF2S3X;EIF3E
RA_Signaling_by_PDGF%R-MMU-186797	RA_	Signaling_by_PDGF	R-MMU-186797	0.001675042	0.071542638	-0.588720876	-1.810101675	1.00E-300	37	COL3A1;PDGFRA;COL5A3;PTPN11;PLAT;THBS3;THBS2;COL4A2;PIK3R2;PLCG1;RAPGEF1;PDGFRB;CRKL;STAT3;COL6A1;FURIN
BP_embryo_implantation%0007566	BP_	embryo_implantation	7566	0.001610306	0.237275841	-0.601263154	-1.842867582	1.00E-300	38	MMP2;STC2;LAMB1;STC1;RXRA;EMP2;ERRFI1;POLR1B;STX2;LIF;ARID1A;INTS1;GRN;TEAD4;FKBP4;UBE2Q1;TRIM28;PPARD
RA_Collagen_degradation%R-MMU-1442490	RA_	Collagen_degradation	R-MMU-1442490	0.001769912	0.071542638	-0.65988765	-1.883926488	1.00E-300	26	COL3A1;CTSK;MMP3;COL5A3;CTSL;COL1A2;COL4A2;PHYKPL;MMP15;COL4A6;COL6A1;CTSB;FURIN;CTSD;TMPRSS6
RA_Synthesis_of_IP3_and_IP4_in_the_cytosol%R-MMU-1855204	RA_	Synthesis_of_IP3_and_IP4_in_the_cytosol	R-MMU-1855204	0.003683241	0.077348066	-0.662168691	-1.727573996	1	17	PLCB3;PLCE1;INPPL1;PLCG1;PLCD4;ITPK1
KEGG_Biosynthesis_of_unsaturated_fatty_acids%mmu01040	KEGG_	Biosynthesis_of_unsaturated_fatty_acids	mmu01040	0.001736111	0.076339286	-0.682547638	-1.948766652	1.00E-300	27	SCD2;SCD1;ELOVL5;FADS1;FADS2
RA_Interleukin-6_family_signaling%R-MMU-6783589	RA_	Interleukin-6_family_signaling	R-MMU-6783589	0.001841621	0.071542638	-0.687873067	-1.794635774	1.00E-300	17	SOCS3;PTPN11;IL6ST;CRLF1;STAT3;LIF;CLCF1;CTF1;IL11
BP_middle_ear_morphogenesis%0042474	BP_	middle_ear_morphogenesis	42474	0.00170068	0.237275841	-0.708149517	-1.898284422	1.00E-300	21	GAS1;ENPP1;INSIG1;OSR1;EDNRA;HOXA2;FGFR1;MYC
BP_cholesterol_biosynthetic_process%0006695	BP_	cholesterol_biosynthetic_process	6695	0.001697793	0.237275841	-0.770660769	-2.206622225	1.00E-300	28	MSMO1;CYP51;INSIG1;DHCR24;FDFT1;FDPS;SREBF1;LSS;HMGCR;NSDHL;MVD;HMGCS1;DHCR7;MVK
BP_cellular_response_to_fatty_acid%0071398	BP_	cellular_response_to_fatty_acid	71398	0.003401361	0.237275841	-0.777239483	-1.951234363	1	16	LDLR;SREBF1;ADIPOR2;CPT1A;LPL;SNHG20
RA_Cholesterol_biosynthesis%R-MMU-191273	RA_	Cholesterol_biosynthesis	R-MMU-191273	0.001718213	0.071542638	-0.814521892	-2.33240868	1.00E-300	25	MSMO1;SREBF2;SQLE;DHCR24;FDFT1;FDPS;SREBF1;LSS;HMGCR;NSDHL;MVD;HMGCS1;DHCR7;ACAT2;MVK
