## Supplementary Table 5 for "Transcriptome-Wide Analysis of HuR Function Identifies TXNIP-Mediated Redox Dysregulation in Osteocytes"

### Sheet: Primers
Gene	Forward	Reverse
Insulin Receptor	TTTGTCATGGATGGAGGCTA	CCTCATCTTGGGGTTGAACT
HuR_1	CAAACGGTCAGAAGCAGA	CACCAGAAATCCCACTCA
GAPDH	GGTGGAGCCAAAAGGGTCA	TGCGTGGCTTCACTCCAG
HuR Mouse Construct A (YAKD)	5’CCGGCATTGGGAGAACGAATTTAATCTCGAGATTAAATTCGTTCTCCCAATGTTTTTG3’	5’AATTCAAAAACATTGGGAGAACGAATTTAAT CTCGAGATTAAATTCGTTCTCCCAATG3’
HuR Mouse Construct B (YBKD)	5’CCGGTTGTTAGTGTACAACTCATTTCTCGAGAAATGAGTTGTACACTAACAATTTTTG3’	5’AATTCAAAAATTGTTAGTGTACAACTCATTTCTCGAGAAATGAGTTGTACACTAACAA3’

### Sheet: Antibodies
#	Antigen	Clone / Type	Host	Working dilution	Supplier
1	AKT	mAb	Rabbit	1:3000	Cell Signaling Technology
2	phospho-AKT (Ser473)	mAb	Rabbit	1:3000	Cell Signaling Technology
3	eIF4E	mAb	Rabbit	1:3000	Cell Signaling Technology
4	phospho-eIF4E (Ser209)	mAb	Rabbit	1:2000	Cell Signaling Technology
5	p70 S6 K	mAb	Rabbit	1:1000	Cell Signaling Technology
6	phospho-p70 S6 K (Thr389)	mAb	Rabbit	1:3000	Cell Signaling Technology
7	MNK1	C4C1 (mAb)	Rabbit	1:1000	Cell Signaling Technology
8	phospho-MNK1 (Thr197/202)	mAb	Rabbit	1:1000	Cell Signaling Technology
9	ERK1/2 (p44/42 MAPK)	mAb	Rabbit	1:3000	Cell Signaling Technology
10	phospho-ERK1/2 (Thr202/Tyr204)	mAb	Rabbit	1:3000	Cell Signaling Technology
11	4E-BP1	mAb	Rabbit	1:3000	Cell Signaling Technology
12	phospho-4E-BP1 (Ser65)	mAb	Rabbit	1:3000	Cell Signaling Technology
13	β-Actin	mAb	Mouse	1:5000	Sigma-Aldrich
14	HuR / ELAVL1	mAb	Rabbit	1:3000	Abcam
15	Puromycin	mAb	Rabbit	1:1000	Abcam
